# Globally defining the effects of mutations in a picornavirus capsid

**DOI:** 10.1101/2020.10.06.327916

**Authors:** Florian Mattenberger, Victor Latorre, Omer Tirosh, Adi Stern, Ron Geller

## Abstract

The capsids of non-enveloped viruses are highly multimeric and multifunctional protein assemblies that protect the viral genome between infection cycles, dictate host and cell tropism, and mediate evasion of humoral immune responses. As such, capsids play key roles in viral biology and pathogenesis. Despite their importance, a comprehensive understanding of how mutations affect viral fitness across different structural and functional attributes of the capsid is lacking. To address this limitation, we globally define the effects of mutations in the capsid of a human picornavirus, generating a comprehensive dataset encompassing >90% of all possible single amino acid mutations. Moreover, we use this information to identify structural and sequence determinants that accurately predict mutational fitness effects, refine evolutionary analyses, and define the sequence specificity of key capsid encoded motifs. Finally, capitalizing on the sequence requirements identified in our dataset for capsid encoded protease cleavage sites, we implement and validate a bioinformatic approach for identifying novel host proteins targeted by viral proteases. Our findings present the most comprehensive investigation of mutational fitness effects in a picornavirus capsid to date and illuminate important aspects of viral biology, evolution, and host interactions.
