## Supplementary data 2 for "Globally defining the effects of mutations in a picornavirus capsid"

### Sheet: Sheet1
All codon mutations													Remove single mutations in codons
	plasmid	RT+PCR	mut lib 1	mut lib 2	mut lib 3	wt virus 1	wt virus 2	mut virus 1	mut virus 2	mut virus 3				plasmid	RT+PCR	mut lib 1	mut lib 2	mut lib 3	wt virus 1	wt virus 2	mut virus 1	mut virus 2	mut virus 3
total codons	742457068	804167095	1075796330	1158547751	903537722	639674837	892435903	1298103346	1194672785	1128200015			total codons	742259264	803930068	1075149589	1157423800	902906297	639107705	891585437	1297342385	1193917427	1127498908
average codon coverage	872452	944967	1.26416e+06	1.3614e+06	1.06174e+06	751674	1.04869e+06	1.52539e+06	1.40385e+06	1.32573e+06			average codon coverage	872220	944689	1.2634e+06	1.36007e+06	1.06099e+06	751008	1.04769e+06	1.52449e+06	1.40296e+06	1.32491e+06
min codon coverage	691696	658420	907712	1024079	806079	551344	756639	1137947	1009594	1001938			min codon coverage	691438	658252	906924	1023443	804691	551071	756102	1136984	1009306	1001592
mutant codons	199780	237867	1792544	2508193	1480884	571701	857788	1009228	991866	838306			mutant codons	1976	840	1145803	1384242	849459	4569	7322	248267	236508	137199
mutant codon rate	0.00026908	0.000295793	0.00166625	0.00216495	0.00163898	0.000893737	0.000961176	0.000777464	0.000830241	0.000743047			mutant codon rate	2.66e-06	1.04e-06	0.00106572	0.00119597	0.000940805	7.15e-06	8.21e-06	0.000191366	0.000198094	0.000121684
codon mutant per genome	0.228987	0.25172	1.41798	1.84237	1.39478	0.76057	0.817961	0.661621	0.706535	0.632333			codon mutant per genome	0.00226548	0.000889182	0.906923	1.01777	0.800625	0.00608382	0.0069887	0.162852	0.168578	0.103553
avg genomes	872452	944967	1.26416e+06	1.3614e+06	1.06174e+06	751674	1.04869e+06	1.52539e+06	1.40385e+06	1.32573e+06			avg genomes	872220	944689	1.2634e+06	1.36007e+06	1.06099e+06	751008	1.04769e+06	1.52449e+06	1.40296e+06	1.32491e+06
fraction possible codons observed	0.12911	0.149833	0.984034	0.977449	0.871785	0.151195	0.157182	0.610057	0.511369	0.336262			fraction possible codons observed	0.022793	0.00858001	0.841344	0.834835	0.7307	0.010781	0.0157238	0.467834	0.369556	0.195158
fraction possible aa observed	0.272806	0.320675	0.99765	0.996289	0.970623	0.32049	0.329334	0.832024	0.757375	0.590203			fraction possible aa observed	0.0617231	0.0256046	0.966417	0.964005	0.922382	0.0317274	0.0434783	0.740738	0.641413	0.416229
mut rate	0.000272937	0.000297022	0.00323515	0.00392469	0.00301987	0.000901194	0.000969849	0.00105988	0.00112207	0.000920139			mut rate	5.17e-06	1.72e-06	0.00263556	0.00295742	0.00232265	1.4e-05	1.64e-05	0.000473947	0.000490112	0.000298751
rate single	0.000266399	0.000294748	0.000601174	0.000970138	0.000698836	0.000886594	0.000952972	0.00058621	0.000632272	0.000621439			rate single	0	0	0	0	0	0	0	0	0	0
rate double	1.44655e-06	8.60518e-07	0.000561251	0.000629875	0.000499414	6.82847e-06	7.73613e-06	0.000100091	0.000104105	6.61257e-05			rate double	1.14e-06	6.38e-07	0.000561589	0.000630486	0.000499763	6.57e-06	7.51e-06	0.00010015	0.000104171	6.61e-05
rate triple	1.21489e-06	1.84041e-07	0.000503823	0.000564933	0.000440734	3.14222e-07	4.68381e-07	9.11622e-05	9.38642e-05	5.54831e-05			rate triple	9.63e-07	1.47e-07	0.000504126	0.000565482	0.000441042	2.89e-07	4.52e-07	9.12e-05	9.39e-05	5.55e-05
rate syn muts	5.85448e-05	7.41761e-05	0.000157428	0.00023816	0.000179589	0.000323852	0.000345448	0.000237329	0.000266787	0.000258625			rate syn muts	2.83e-08	1.24e-08	6.84e-06	7.64e-06	5.45e-06	7.82e-09	1.79e-08	4.5e-06	6.8e-06	3.1e-06
rate nonsyn muts	0.000190024	0.000207898	0.00144355	0.00182727	0.00139019	0.000546681	0.00058935	0.000524924	0.000544978	0.000464471			rate nonsyn muts	2.55e-06	9.38e-07	0.00102502	0.00114909	0.000904587	7.09e-06	8.1e-06	0.000186729	0.000191223	0.000118456
rate stops	2.05103e-05	1.37185e-05	6.52651e-05	9.95134e-05	6.92013e-05	2.3204e-05	2.63784e-05	1.52114e-05	1.84762e-05	1.99512e-05			rate stops	8.08e-08	9.45e-08	3.39e-05	3.92e-05	3.08e-05	5.16e-08	9.53e-08	1.39e-07	7.2e-08	1.27e-07
Rates relative to control													Rates relative to control
	mut lib 1	mut lib 2	mut lib 3	wt virus 1	wt virus 2	mut virus 1	mut virus 2	mut virus 3						mut lib 1	mut lib 2	mut lib 3	wt virus 1	wt virus 2	mut virus 1	mut virus 2	mut virus 3
mut rate	11.8531	14.3795	11.0643	3.0341	3.26525	3.56836	3.77775	3.09789					mut rate	509.779	572.034	449.256	8.13953	9.53488	275.551	284.949	173.692
rate single	2.25667	3.64167	2.62327	3.00797	3.23317	1.98885	2.14512	2.10837					rate single
rate double	387.993	435.433	345.245	7.9353	8.99009	116.315	120.979	76.8441					rate double	492.622	553.058	438.389	10.2978	11.7712	156.975	163.277	103.605
rate triple	414.708	465.01	362.779	1.70735	2.54498	495.336	510.017	301.471					rate triple	523.495	587.209	457.988	1.96599	3.07483	620.408	638.776	377.551
rate syn muts	2.68903	4.068	3.06754	4.36599	4.65713	3.19953	3.59667	3.48664					rate syn muts	241.696	269.965	192.58	0.630645	1.44355	362.903	548.387	250
rate nonsyn muts	7.59668	9.61598	7.31587	2.62956	2.8348	2.5249	2.62137	2.23412					rate nonsyn muts	401.969	450.624	354.74	7.55864	8.63539	199.071	203.862	126.286
rate stops vs. library						0.233071	0.185665	0.288307					rate stops vs. library						0.00410029	0.00183673	0.00412338
