## Supplementary data 5 for "Globally defining the effects of mutations in a picornavirus capsid"

### Sheet: summary
mutant	qPCR Median Relative Fitness	qPCR Median Relative Fitness (Log2)	dms_log2MFE
T93R	1.91e-11	-35.6101	-6.79918
T315P	0.00566531	-7.46363	-5.58019
Q8D	0.335723	-1.57465	-3.01918
T849A	0.16337	-2.61378	-2.27174
R16G	2.67e-09	-28.4822	0.188597
K827G	0.619204	-0.691513	0.189453
K829L	0.622654	-0.683497	0.324098
Q566M	1.52517	0.608971	1.67829
K235D	1.44899	0.535049	2.34444
N395H	8.31125	3.05507	2.96426

### Sheet: qPCR_fitness
mutant	replicate	R(t)	R(0)	W
WT	1	0.302773	0.507662	0.596406
WT	2	0.427595	0.507662	0.842283
WT	3	0.141317	0.507662	0.278368
WT	4	0.266989	0.507662	0.525919
K235D	1	0.365613	0.69434	0.526562
K235D	2	0.677397	0.69434	0.975599
K235D	3	0.451765	0.69434	0.650639
K235D	4	0.685911	0.69434	0.987861
K827G	1	1.46156	3.85769	0.37887
K827G	2	1.10817	3.85769	0.287262
K827G	3	1.3777	3.85769	0.357132
K827G	4	1.30319	3.85769	0.337816
K829L	1	0.132007	0.379704	0.347657
K829L	2	0.0504446	0.379704	0.132853
K829L	3	0.299192	0.379704	0.787961
K829L	4	0.133338	0.379704	0.351163
N395H	1	4.91007	1.21867	4.02903
N395H	2	6.45761	1.21867	5.29889
N395H	3	9.63642	1.21867	7.9073
N395H	4	0.884777	1.21867	0.726016
Q566M	1	0.984696	1.44408	0.681886
Q566M	2	1.55298	1.44408	1.07541
Q566M	3	1.17559	1.44408	0.814075
Q566M	4	1.29629	1.44408	0.897661
Q8D	1	0.0651122	0.614004	0.106045
Q8D	2	0.166239	0.614004	0.270745
Q8D	3	0.0351567	0.614004	0.0572581
Q8D	4	0.218047	0.614004	0.355124
R16G	1	7.47e-10	0.504185	1.48e-09
R16G	2	7.6285e-10	0.504185	1.51304e-09
R16G	3	8.01e-10	0.504185	1.59e-09
R16G	4	5.59e-10	0.504185	1.11e-09
T315P	1	0.0317534	8.63816	0.00367594
T315P	2	0.0231708	8.63816	0.00268237
T315P	3	0.135899	8.63816	0.0157324
T315P	4	0.0172929	8.63816	0.00200191
T849A	1	0.093944	1.0337	0.0908813
T849A	2	0.110024	1.0337	0.106437
T849A	3	0.0406258	1.0337	0.0393014
T849A	4	0.0955897	1.0337	0.0924733
T93R	1	1.94e-10	8.81203	2.2e-11
T93R	2	5.78e-11	8.81203	6.56e-12
T93R	3	1.06e-10	8.81203	1.21e-11
T93R	4	8.19e-11	8.81203	9.3e-12
